# A Novel Set of Cas9 Fusion Proteins to stimulate Homologous Recombination: Cas9-HRs

**DOI:** 10.1101/2020.05.17.100677

**Authors:** Chris R. Hackley

## Abstract

CRISPR/Cas9 has revolutionized genetic engineering, however, the inability to control double strand break (DSB) repair has severely limited both therapeutic and academic applications. Many attempts have been made to control DSB repair choice, however particularly in the case of larger edits, none have been able to bypass the rate-limiting step of Homologous Recombination (HR): long-range 5’ end resection. Here we describe a novel set of Cas9 fusions, Cas9-HRs, designed to bypass the rate-limiting step of HR repair by simultaneously coupling initial and long-range end resection. Cas9-HRs can increase the rate HR by 2-2.5 fold and decrease cellular toxicity by 2-4 fold compared to Cas9 in mammalian cells with minimal apparent editing site bias, thus making Cas9-HRs an attractive option for applications demanding increased HDR rates for long inserts and/or reduced p53 pathway activation.

**Summary:** A novel Cas9 fusion protein designed to increase HDR rates through bypassing the rate limiting step of homologous recombination repair.
