## Supplementary material for "A Novel Set of Cas9 Fusion Proteins to stimulate Homologous Recombination: Cas9-HRs": Supplemetnal Table 1

### Sheet: Sheet1
Guide Sequences
CHR 12	GGGTCTTCGAGAAGACC
INT-G2	GGAGTGCAATGGCGCGATCT
INT-G3	GCGCCATTGCACTCCAGCCT
HBB-G1	GTAACGGCAGACTTCTCCTC
HBB-G2	GTCTGCCGTTACTGCCCTGT
HBB-G3	GAGGTGAACGTGGATGAAGT
hH2B-G4	TTATTTAGAGCTAGTGTACT
Primers
INT-RT-V3-F	GGCATCCACCCTAGGTACAA
INT-RT-V3-R	CGAGGCAGTAGAATCGCTTG
hH2B-RT-F	CACTAAGGCGCAGAAGAAGG
hH2B-RT-R	GAGCCGAGATCGCGCCATG
HBB-G-OUT-F	AACGATCCTGAGACTTCCACA
HBB-G-OUT-R	TGCTTACCAAGCTGTGATTCC
hH2B-5’-F	CAAACTGCAAGGCTGCAATA
hH2B-5’-R	GACCCACCATGTCAAAGTCC
hH2B-3’-F	AGGCCTTTACCGATGTGATG
hH2B-3’-R	ACGGAGTCTCGCTCTGTCAC
PURO-INT-3’-F	ACACGGTGAAACCCTGTCTC
PURO-INT-3’-R	ACAGATGGAAGGCCTCCTG
PURO-INT-5’-F	CGGGACTATGGTTGCTGACT
PURO-INT-5’-R	CCCATAATTGATAAGCCAAAACA
Cloning
pTXB1_Exo1b-out-F:	ATTGTGAGCGGATAACAATTC
Exo1b-pCas9BB-F	TTCAGGTTGGACCGGTGCCACCATGGGGATACAGGGATTGCTACAA
Cas9-HR5-R	GGCCTTAGCGGCTGCAGCCTCTGCTCTTGAATGGGCAGGCATAG
Cas9-HR7-R	GGCAGCTGCCTCCTTAGCGGCTGCAGCCTCTGCTCTTGAATGGGCAGGC
Cas9-HR5-F	GAGCAGAGGCTGCAGCCGCTAAGGCCGACTATAAGGACCACGACG
Cas9-HR7-F	AGCCGCTAAGGAGGCAGCTGCCGCTAAGGCCGACTATAAGGACCACGAC
Cas9-HR8-R	GGAGCTGGTGCGGGCGCTGGAGCAGGTGCTCTTGAATGGGCAGGCATAG
Cas9-HR8-F	CACCTGCTCCAGCGCCCGCACCAGCTCCCGACTATAAGGACCACGACGG
Cas9-HR6-R	TGATCCGCCTCCACCTGAGCCTCCGCCTCCTCTTGAATGGGCAGGCATA
Cas9-HR6-F	GGAGGCGGAGGCTCAGGTGGAGGCGGATCAGACTATAAGGACCACGACG
Cas9-HR4-R	TCCTTATAGTCTGAGCCTCCGCCTCCTCTTGAATGGGCAGGCATAGC
Cas9-HR4-F	CCATTCAAGAGGAGGCGGAGGCTCAGACTATAAGGACCACGACGG
Cas9-pCas9BB-R	GAATTCTAACTAGAGCTTACTTTTTCTTTTTTGCCTGGCCGG
Cas9-FL2-V2-F	GGAGGCGGAGGCTCAGGTGGAGGCGGATCAGACAAGAAGTACAGCATCGGC
Cas9-AP5x-V2-F	CACCTGCTCCAGCGCCCGCACCAGCTCCCGACAAGAAGTACAGCATCGGC
Cas9-SLA2x-V2-F	AGCCGCTAAGGAGGCAGCTGCCGCTAAGGCCGACAAGAAGTACAGCATCGGC
pBB-Seq-F-1	CTGGAGCACCTGCCTGAAATC
pBB-Seq-F-2	CAGAGGATTACATCAACGGGT
PBB-Seq-F-3	TCGAGGGCGACCTGAACCC
pBB-Seq-F-4	CCTGACCTTCCGCATCCCCT
pBB-Seq-F-5	GGCGATAGCCTGCACGAGCA
pBB-Seq-F-6	TCGTGGGAACCGCCCTGATC
pBB-Seq-F-7	CAACTAGAAGGCACAGTCGAGG
pET-Cas9-HR8-F	GAAGGAGATATACCATGGGCATCCAAGGCCTTTTAC
pET-Cas9-HR8-R	CTATTGAGTATTTCTTATCGGCCGCAGGAACTCCGTGGATGC
pET-Cas9-HR4-F	GATAAGAAATACTCAATAGGCTTAGCTATGCCGGCTCACTCTCGTGGTGGTGGTGGTTCT
Cas9-F	GATAAGAAATACTCAATAGGCTTAG
pET-Cas9-HR4-R	CTATTGAGTATTTCTTATCAGAACCACCACCACCACGAGAGTGAGCCGGCATAG
Cas9-R	AACTTCTTCAAAATTCCACGGGGTAATTGTTTCTTCAG
pET-Cas9-HR3,4-F	GAAGGAGATATACCATGATGGGTATCCAGGGTCTGCTG
pET-Cas9-HR3-R	CTATTGAGTATTTCTTATCCGGAGCCGGAGCCGGAGCCGGAGCCGGAGCACGAGAGTGAGCCGGCATAG
RT Sequences
H2B-mNeon	CACTAAGGCGCAGAAGAAGGATGGTAAGAAGCGTAAGCGCAGCCGCAAGGAGAGCTATTCTATCTATGTGTACAAGGTTCTGAAGCAGGTCCACCCCGACACCGGCATCTCATCCAAGGCCATGGGGATCATGAATTCCTTCGTCAACGACATCTTCGAGCGCATCGCGGGCGAGGCTTCTCGCCTGGCTCACTACAATAAGCGCTCGACCATCACCTCCAGGGAGATTCAGACGGCTGTGCGCCTGCTGCTGCCTGGGGAGCTGGCTAAGCATGCTGTGTCGGAGGGCACTAAAGCAGTTACCAAGTACACTAGCTCTAAAGTGAGCAAGGGCGAGGAGGATAACATGGCCTCTCTCCCAGCGACACATGAGTTACACATCTTTGGCTCCATCAACGG…
Puro-RT	CCATAGACGGAGCAGGACATTCCCGAAAGTAAGAGGAGGAAGGCATCCACCCTAGGTACAATACTTGTATATATGGGGAGATGTGCTCTGCTACAAGTTTGTGATAAAGGATTAATTTTCTTAGTTACTATATTTTGCAAGAATCAACATTATTATCTTTAAACAAAATTAAGAATGCCTTTGTTCTCCAGATATAGGGATATCTGGACACTCCTAAGTCTGAGTCTGTTTAGTAAACATTATTTATTTGTTCCCTTAACCGTAAACATCTAGAAGCTAGGAATGACTGACTTTCTGGGAATGCAGCCCAGAAAGTCTCAGCCTCATTTTCCTAGCCCTCACTCAAAATGGAGTTACTCTGGTTCAAGTAACTCTGACACTTTTCTTCTCTTTTTTTCT…
